# NRF2 pathway activation and SPP1⁺TREM2⁺ macrophages drive chemoradiotherapy resistance in esophageal squamous cell carcinoma

**DOI:** 10.64898/2026.02.20.706928

**Authors:** Jiaying Deng, Zhenzhen Xun, Hu Chen, Yanhong Cen, Yikai Luo, Wei Liu, Weiwei Chen, Junqiang Chen, Jinjun Ye, Xiansu Gao, Qingsong Fan, Jibin Song, Qi Chen, Yuan Li, Fei Ding, Menghong Sun, Yue Zhang, Ke Chen, Zhaozhen Zhang, Yiping He, Wenming Zhang, Jianqiang Liu, Zhuocheng Xin, Hongcheng Zhu, Qi Liu, Dashan Ai, Yun Chen, Jun Li, Kuaile Zhao, Han Liang

## Abstract

Esophageal squamous cell carcinoma (ESCC) is among the most aggressive cancers, with low rates of durable response to chemoradiotherapy and limited therapeutic options for relapsed disease. To uncover mechanisms of treatment resistance and relapse, we performed comprehensive multi-omics profiling of >100 pre-treatment and post-relapse ESCC tumors from a prospective clinical trial (NCT04694391), integrating whole-exome/genome sequencing, bulk RNA-sequencing, single-cell RNA sequencing, and spatial transcriptomics. We identify somatic alterations in *NFE2L2/KEAP1* in nearly 40% of relapsed patients, which are associated with upregulation of NRF2 signaling targets in resistant tumors and cell line models. At single-cell and spatial resolution, relapsed tumors are enriched for NRF2-activated epithelial cells that physically co-localize with immunosuppressive *SPP1⁺TREM2⁺* macrophages. This co-localization suggests a synergistic interaction between NRF2-driven tumor programs and macrophage-mediated immune suppression that promotes relapse after chemoradiotherapy. Our findings nominate *NFE2L2/KEAP1* mutations as predictive biomarkers for patient stratification and highlight therapeutic targeting of NRF2 signaling and *SPP1⁺TREM2⁺* macrophages as rational strategies to overcome resistance in ESCC.
