## Supplementary Tables for "NRF2 pathway activation and SPP1⁺TREM2⁺ macrophages drive chemoradiotherapy resistance in esophageal squamous cell carcinoma"

### Sheet: Table 1 Summary of WES and WGS 
Patient	Relapse	Days_to_relapse	Age_at_diagnosis	Smoking	Drinking	Vital_status	TNM_at_diagnosis	WES	WGS
P1	Yes	799	59	1	1	1	T4N1M0	Pre	Pre
P2	Yes	722	69	1	0	1	T4N1M0	Pre	Pre
P3	Yes	412	65	1	0	1	T2N0M1b	Pre	Pre
P4	Yes	86	60	0	0	1	T4N0M0	Pre	Pre
P5	Yes	778	66	1	1	1	T3N0M0	Pre/Post	NA
P6	Yes	242	62	1	1	1	T3N1M0	Pre/Post	NA
P7	Yes	395	57	0	0	1	T2N0M0	Pre/Post	Pre/Post
P8	Yes	457	72	1	1	1	T2N1M1a	Pre/Post	NA
P9	No	1370	57	1	1	1	T2N1M0	Pre	Pre
P10	No	1274	54	1	1	1	T2N0M0	Pre	Pre
P11	Yes	238	66	1	1	0	T4N0M0	Pre/Post	Pre/Post
P12	No	1769	57	1	1	1	T2N1M1a	Pre	NA
P13	Yes	96	55	1	1	1	T2N1M0	Pre/Post	Pre/Post
P14	Yes	209	75	0	0	0	T3N0M0	Pre/Post	Pre/Post
P15	Yes	969	74	0	0	1	T3N0M1	Pre/Post	Pre/Post
P16	Yes	375	77	0	0	1	T3N1M0	Pre/Post	Pre/Post
P17	Yes	631	72	0	0	0	T3N0M1b	Pre/Post	Pre/Post
P18	No	2358	56	0	0	1	T2N1M0	Pre	NA
P19	Yes	125	51	0	0	1	T4N1M0	Pre/Post	Pre/Post
P20	Yes	413	60	1	1	1	T4N1M1b	Pre/Post	Pre/Post
P21	Yes	615	51	1	1	1	T4N1M0	Pre/Post	NA
P22	Yes	299	58	1	0	1	T2N1M0	Pre/Post	Post
P23	Yes	1021	63	1	1	1	T3N1M0	Pre/Post	Post
P24	Yes	169	69	0	0	1	T3N1M0	Post	NA
P25	Yes	232	60	0	0	1	T3N1M0	Pre/Post	NA
P26	Yes	224	72	0	0	1	T3N0M0	Post	NA
P27	Yes	362	66	1	1	1	T4N1M1a	Pre/Post	NA
P28	Yes	237	81	1	0	1	T3N0M0	Pre/Post	Pre/Post
P29	Yes	322	63	1	1	1	T4N1M0	Pre/Post	NA
P30	Yes	337	53	0	0	1	T2N0M0	Pre/Post	Post
P31	Yes	197	70	1	0	1	T4N1M0	Pre/Post	NA
P32	Yes	124	60	1	0	1	T3N1M0	Pre/Post	NA
P33	No	2233	58	1	1	0	T4N1M0	Pre	Pre
P34	No	3360	65	0	0	0	T2N0M0	Pre	Pre
P35	No	1923	54	1	1	0	T2N1M0	Pre	Pre
P36	No	2414	61	0	0	0	T2N0M0	Pre	Pre
P37	No	3389	53	1	0	0	T3N0M0	Pre	Pre
P38	No	2351	69	0	0	0	T4N0M0	Pre	Pre
P39	Yes	360	75	1	1	1	T3N0M0	Pre	Pre
P40	Yes	330	61	0	0	1	T2N0M0	Pre	Pre
P41	Yes	185	55	1	1	1	T3N1M1b	Post	NA
P42	Yes	258	64	0	0	1	T3N1M1	Post	NA
P43	Yes	174	63	1	1	1	T4N1M1a	Post	NA
P44	Yes	183	75	0	0	1	T4N1M0	Post	NA
P45	Yes	413	65	0	0	1	T4N1M0	Post	NA
P46	Yes	691	71	1	1	1	T3N0M0	Post	NA
P47	Yes	623	65	1	0	1	T3N1M1a	Post	NA
P48	Yes	256	59	1	1	1	T2N1M0	Post	NA
P49	Yes	372	82	0	1	1	T2N0M0	Post	NA
P50	Yes	281	68	0	0	1	T4N1M0	Post	NA
P51	Yes	170	57	0	0	1	T4N0M1	Post	NA
P52	Yes	178	78	1	0	1	T3N1M1b	Post	NA
P53	Yes	88	60	1	1	1	T3N1M0	Post	NA
P54	Yes	322	50	1	1	1	T3N1M0	Post	NA
P55	Yes	210	62	0	0	1	T2N1M0	Post	NA
P56	Yes	291	90	0	0	1	T3N0M0	Pre/Post	NA
P57	Yes	611	67	0	0	0	T3N0M0	Pre/Post	NA
P58	Yes	868	70	0	0	1	T3N0M0	Pre/Post	NA
P59	Yes	656	76	0	0		T3N0M0	Pre/Post	NA
P60	Yes	324	78	1	0	1	T4N1M0	Pre/Post	NA
P61	No	1488	65	0	0	0	T4N1M0	Pre	NA
P62	No	1503	59	1	1	0	T4N1M0	Pre	NA
P63	No	1606	77	0	0	0	T1N1M0	Pre	NA
P64	No	1600	72	1	1	0	T1N1M0	Pre	NA
P65	No	1620	72	0	0	0	T4N1M0	Pre	NA
P66	No	1558	52	1	1	1	T2N1M0	Pre	NA
P67	No	2151	72	1	0	0	T2N0M0	Pre	NA
P68	No	2119	59	1	1	0	T2N1M0	Pre	NA
P69	No	1956	53	1	1	0	T4N1M0	Pre	NA
P70	No	1183	75	1	0	1	T4N1M0	Pre	NA
P71	No	2705	54	1	1	0	T3N1M0	Pre	NA
P72	No	1725	76	1	1	0	T3N1M0	Pre	NA
P73	No	2657	76	0	0	0	T3N0M0	Pre	NA
P74	No	2605	68	1	0	0	T4N0M0	Pre	NA
P75	No	2233	72	1	1	1	T4N1M1b	Pre	NA
P76	No	2486	48	1	1	0	T2N0M0	Pre	NA
P77	No	2007	59	0	0	0	T4N1M0	Pre	NA
P78	No	2445	58	0	0	0	T4N0M0	Pre	NA
P79	No	2011	73	1	1	0	T2N1M0	Pre	NA
P80	Yes	165	69	0	0	0	T3N1M0	NA	Pre/Post
P81	No	725	58	1	1	1	T3N1M1b	NA	Pre
P82	No	969	65	1	1	1	T2N1M0	NA	Pre
P83	No	439	73	0	1	0	T2N1M0	NA	Pre
P84	No	360	48	0	0	0	T2N0M0	NA	Pre
P85	No	714	60	0	0	1	T4N1M0	NA	Pre
P86	No	160	44	0	0	1	T4N1M0	NA	Pre
P87	Yes	328	62	0	0	0	T4N0M0	NA	Post
P88	No	135	67	1	0	1	T2N1M0	NA	Pre
P89	No	230	55	1	1	1	T4N1M0	NA	Pre
P90	No	191	67	0	0	1	T3N1M1b	NA	Pre

### Sheet: Table 2 Summary of RNAseq data 
Patient_id	Relapse	Normal_sample	Primary_sample	Relapse_sample	Data_type
P91	Yes	No	Yes	Yes	RNA
P92	Yes	No	Yes	Yes	RNA
P93	Yes	No	Yes	Yes	RNA
P94	Yes	No	Yes	Yes	RNA
P95	No	No	Yes	No	RNA
P96	No	No	Yes	No	RNA
P97	No	No	Yes	No	RNA
P98	No	No	Yes	No	RNA

### Sheet: Table 3 Summary of scRNA-seq 
Condition	Total cells	Donor	Median UMIs/cell	Median genes/Cell	Median mitochondrial genes/cell (%)	Age_at_diagnosis	Smoking	Drinking	TNM_at_diagnosis	Pathological_stage
Rel	35920	P99-Post	12729.5	2797	4.1	60	0	0	T3N1M0	III
Rel		P100-Post	7343	2326	9.86	87	1	1	T2N1M0	IIB
Rel		P101-Post	11780.5	2780	7.2	82	0	0	T3N1M0	III
Rel		P102-Post	26102	3185	5.43	65	0	0	T2N1M0	IIB
Rel		P103-Post	8700	2522.5	4.58	70	1	1	T3N1M1b	IV

### Sheet: Table 4 Summary of ST data
Condition	Donor	Total spots	Median UMIs/spot	Median genes/spot	Age_at_diagnosis	Smoking	Drinking	TNM_at_diagnosis	Pathological_stage
Rel	P91-Pre	354	18686.5	5924	79	0	0	T3N1M0	III
Rel	P91-Post	889	42779	8609
Rel	P104-Pre	967	7997	3089	75	1	0	T3N1M0	III
Rel	P104-Post	444	35635	6120.5

### Sheet: Table 5 Summary of mIHC data
Patient_id	Relapse	Normal_sample	Primary_sample	Relapse_sample	Data_type
P105	Yes	No	Yes	Yes	mIHC
P106	Yes	No	Yes	Yes	mIHC
P107	Yes	No	Yes	Yes	mIHC
P108	Yes	No	Yes	Yes	mIHC
P109	Yes	No	Yes	Yes	mIHC
P110	No	No	Yes	No	mIHC
P111	No	No	Yes	No	mIHC
P112	No	No	Yes	No	mIHC
P113	No	No	Yes	No	mIHC
P114	No	No	Yes	No	mIHC
